# Connecting MHC-I-binding motifs with HLA alleles via deep learning

**DOI:** 10.1101/2021.04.18.440359

**Authors:** Ko-Han Lee, Yu-Chuan Chang, Ting-Fu Chen, Hsueh-Fen Juan, Huai-Kuang Tsai, Chien-Yu Chen

**Author notes:** Address correspondence to (C-Y. C.).

## Abstract

The selection of peptides presented by MHC molecules is crucial for antigen discovery. Previously, several predictors have shown impressive performance on binding affinity. However, the decisive MHC residues and their relation to the selection of binding peptides are still unrevealed. Here, we connected HLA alleles with binding motifs via our deep learning-based framework, MHCfovea. MHCfovea expanded the knowledge of MHC-I-binding motifs from 150 to 13,008 alleles. After clustering N-terminal and C-terminal sub-motifs on both observed and unobserved alleles, MHCfovea calculated the hyper-motifs and the corresponding allele signatures on the important positions to disclose the relation between binding motifs and MHC-I sequences. MHCfovea delivered 32 pairs of hyper-motifs and allele signatures (HLA-A: 13, HLA-B: 12, and HLA-C: 7). The paired hyper-motifs and allele signatures disclosed the critical polymorphic residues that determine the binding preference, which are believed to be valuable for antigen discovery and vaccine design when allele specificity is concerned.
