## Supplementary Table 2 for "Connecting MHC-I-binding motifs with HLA alleles via deep learning"

### Sheet: training dataset
	assay_positive	assay_negative	ligand_elution	protein_decoy	random_decoy
A*01:01	652	3907	6684	92119	514840
A*01:03	0	0	7	88	514
A*02:01	4257	7231	13975	203699	1063149
A*02:02	1719	2219	0	0	0
A*02:03	2285	3697	1776	26340	136179
A*02:04	0	4	2930	30396	224674
A*02:05	47	23	0	0	0
A*02:06	2115	3232	1	0	73
A*02:07	21	54	3909	52563	301741
A*02:10	0	18	0	0	0
A*02:11	382	652	0	0	0
A*02:12	294	838	0	0	0
A*02:16	172	709	0	0	0
A*02:17	168	157	0	0	0
A*02:19	224	963	0	0	0
A*02:50	81	45	0	0	0
A*03:01	2011	4994	4175	53880	319043
A*03:02	12	13	16	220	1249
A*03:19	12	14	0	0	0
A*11:01	2034	4028	2623	39810	202290
A*11:02	10	3	0	0	0
A*23:01	563	1927	116	1724	8914
A*24:02	669	2449	5831	82149	448869
A*24:03	318	1000	0	0	0
A*24:06	0	0	354	5196	27763
A*24:13	0	0	236	3398	18227
A*25:01	68	831	1274	19058	97941
A*26:01	501	3829	60	850	4396
A*26:02	159	451	0	0	0
A*26:03	61	456	1	0	77
A*29:02	683	1975	7086	105072	544987
A*30:01	718	2053	763	11265	58590
A*30:02	567	1371	20	257	1460
A*31:01	1506	3889	1924	23311	147991
A*32:01	389	680	560	8496	42920
A*32:07	75	9	0	0	0
A*32:15	57	14	0	0	0
A*33:01	678	2750	0	0	0
A*66:01	12	192	44	649	3362
A*66:02	0	0	29	392	2295
A*68:01	1507	2113	20	284	1538
A*68:02	1268	3984	2822	38667	217317
A*68:23	73	6	0	0	0
A*69:01	231	2206	0	0	0
A*74:01	6	8	0	0	0
A*80:01	116	1000	0	0	0
B*07:02	1250	3155	10989	147569	840824
B*08:01	771	2616	4474	59333	345085
B*08:02	36	935	0	0	0
B*08:03	18	435	0	0	0
B*13:01	0	0	51	718	3971
B*13:02	0	0	42	635	3199
B*14:01	17	24	0	0	0
B*14:02	40	281	264	4016	20469
B*14:03	0	0	21	317	1540
B*15:01	1286	2941	7133	106787	547539
B*15:02	118	37	2514	22598	193911
B*15:03	368	296	1188	18275	91989
B*15:09	43	747	0	0	0
B*15:11	0	0	127	1842	9770
B*15:15	0	0	5	43	440
B*15:17	357	1002	7	120	594
B*15:18	0	0	4	73	368
B*15:42	3	340	5	56	361
B*18:01	294	2372	1968	29575	151243
B*18:03	0	0	198	3155	15782
B*27:01	1	3	3526	52807	270609
B*27:02	0	8	3089	46264	239018
B*27:03	0	842	964	14363	74683
B*27:04	0	5	1237	18108	95097
B*27:05	630	2874	16100	202328	1221910
B*27:06	0	7	1157	17358	89858
B*27:07	0	0	2006	29794	154379
B*27:08	0	0	2015	30087	155578
B*27:09	0	0	5339	73504	410803
B*27:10	0	2	9	149	731
B*27:20	86	2	0	0	0
B*35:01	939	2142	1694	25486	131676
B*35:02	0	0	32	544	2696
B*35:03	18	252	181	2729	14135
B*35:04	0	0	11	175	879
B*35:06	0	0	10	152	734
B*35:08	1	0	205	3094	15895
B*37:01	9	59	8	132	659
B*38:01	155	339	10	144	799
B*39:01	287	1417	826	12367	63768
B*39:05	0	0	6	101	513
B*39:06	0	0	22	309	1636
B*39:09	0	0	12	196	951
B*39:10	0	0	1	15	73
B*39:24	0	0	246	3811	19184
B*40:01	603	2684	1746	26404	134970
B*40:02	314	705	13162	196228	1000451
B*40:13	50	6	0	0	0
B*41:01	0	0	433	6623	34003
B*41:02	0	0	21	280	1523
B*41:03	0	0	82	1133	6179
B*41:04	0	0	51	705	3814
B*41:05	0	0	39	550	3033
B*41:06	0	0	21	288	1615
B*42:01	61	159	9	147	743
B*42:02	12	4	0	0	0
B*44:02	405	1786	4656	67911	360154
B*44:03	398	932	5069	77163	390997
B*44:05	0	0	4	60	285
B*44:08	0	0	44	678	3585
B*44:09	0	0	200	2865	15468
B*44:27	0	0	198	2848	15055
B*44:28	0	0	109	1658	8707
B*45:01	180	847	637	9593	49160
B*45:06	4	337	0	0	0
B*46:01	90	1631	1916	28799	148157
B*47:01	0	0	27	346	1986
B*48:01	69	771	0	0	0
B*49:01	0	0	193	2919	14855
B*50:01	0	0	336	5098	25579
B*50:02	0	0	2	32	145
B*51:01	290	2482	4696	64084	362479
B*51:08	0	0	594	8874	45804
B*52:01	3	11	0	0	0
B*53:01	468	1165	0	0	0
B*54:01	205	941	1106	16525	85416
B*56:01	0	0	692	10581	53319
B*57:01	449	2313	16874	215814	1284990
B*57:02	14	4	0	0	0
B*57:03	26	6	4861	64392	375266
B*58:01	705	2460	4047	51852	310153
B*58:02	12	48	0	0	0
B*73:01	16	100	170	2603	13142
B*81:01	11	13	0	0	0
B*83:01	40	276	0	0	0
C*01:02	0	0	1645	24921	127273
C*02:02	0	0	1880	28712	143815
C*03:03	109	36	1117	16850	85553
C*03:04	0	0	2094	32315	162270
C*03:13	0	0	9	74	666
C*04:01	21	503	1929	29751	149221
C*05:01	65	103	4192	63075	322433
C*06:02	97	292	2320	34891	178481
C*07:01	86	148	387	6021	30386
C*07:02	77	56	1202	18188	92734
C*07:04	0	0	2	16	148
C*08:02	30	49	3292	50716	253725
C*12:02	0	0	10251	155974	784558
C*12:03	147	17	1947	30297	151724
C*12:04	0	0	3	43	225
C*14:02	178	68	2337	35759	179497
C*15:02	110	129	1812	27894	139912
C*16:01	0	0	2857	43980	220908
C*17:01	0	0	597	9249	46433

### Sheet: validation dataset
	assay_positive	assay_negative	ligand_elution	protein_decoy	random_decoy
A*01:01	34	197	371	5021	27727
A*01:03	0	0	0	7	27
A*02:01	232	437	715	11205	57703
A*02:02	106	109	0	0	0
A*02:03	119	200	81	1420	7406
A*02:04	0	0	137	1657	12357
A*02:05	3	2	0	0	0
A*02:06	117	162	0	0	6
A*02:07	1	4	214	2943	16312
A*02:11	22	29	0	0	0
A*02:12	14	37	0	0	0
A*02:16	9	31	0	0	0
A*02:17	9	12	0	0	0
A*02:19	10	49	0	0	0
A*02:50	7	2	0	0	0
A*03:01	110	241	192	2972	17567
A*03:02	1	0	1	12	76
A*03:19	2	2	0	0	0
A*11:01	111	224	141	2177	10951
A*11:02	1	0	0	0	0
A*23:01	45	104	5	100	478
A*24:02	36	124	317	4565	24336
A*24:03	14	49	0	0	0
A*24:06	0	0	23	277	1494
A*24:13	0	0	12	184	963
A*25:01	3	58	63	1058	5523
A*26:01	11	192	0	33	248
A*26:02	9	24	0	0	0
A*26:03	1	19	0	0	0
A*29:02	34	95	382	5704	29349
A*30:01	55	97	33	601	3139
A*30:02	42	75	0	7	88
A*31:01	100	216	93	1209	8036
A*32:01	21	44	25	452	2327
A*32:07	4	0	0	0	0
A*32:15	2	1	0	0	0
A*33:01	29	138	0	0	0
A*66:01	1	14	2	30	207
A*66:02	0	0	2	25	128
A*68:01	69	104	1	16	91
A*68:02	63	228	142	2088	11721
A*68:23	3	0	0	0	0
A*69:01	18	110	0	0	0
A*74:01	0	1	0	0	0
A*80:01	6	49	0	0	0
B*07:02	73	162	590	8021	45842
B*08:01	31	118	247	3270	18839
B*08:02	1	48	0	0	0
B*08:03	0	17	0	0	0
B*13:01	0	0	3	33	224
B*13:02	0	0	1	32	161
B*14:01	0	1	0	0	0
B*14:02	3	17	14	234	1104
B*14:03	0	0	0	12	80
B*15:01	78	141	380	5757	29723
B*15:02	6	3	132	1209	10633
B*15:03	17	18	66	996	5119
B*15:09	2	40	0	0	0
B*15:11	0	0	6	97	524
B*15:15	0	0	1	4	23
B*15:17	22	66	1	8	23
B*15:18	0	0	1	4	18
B*15:42	0	21	0	6	28
B*18:01	14	150	92	1530	8054
B*18:03	0	0	17	165	876
B*27:01	0	0	170	2802	14865
B*27:02	0	0	173	2483	12991
B*27:03	0	34	54	793	4115
B*27:04	0	1	56	999	5076
B*27:05	35	135	814	11147	66414
B*27:06	0	0	66	895	4804
B*27:07	0	0	96	1660	8250
B*27:08	0	0	106	1615	8461
B*27:09	0	0	288	4068	22547
B*27:10	0	0	1	11	32
B*27:20	4	0	0	0	0
B*35:01	33	95	101	1328	7285
B*35:02	0	0	5	32	163
B*35:03	1	11	12	167	810
B*35:04	0	0	1	9	48
B*35:06	0	0	0	4	41
B*35:08	0	0	11	161	864
B*37:01	0	0	1	9	38
B*38:01	2	21	1	10	48
B*39:01	16	70	41	696	3399
B*39:05	0	0	1	8	29
B*39:06	0	0	0	21	83
B*39:09	0	0	1	8	57
B*39:10	0	0	0	0	5
B*39:24	0	0	15	203	1051
B*40:01	29	125	93	1469	7383
B*40:02	20	33	655	10572	54710
B*40:13	3	0	0	0	0
B*41:01	0	0	30	377	1891
B*41:02	0	0	0	16	92
B*41:03	0	0	2	76	330
B*41:04	0	0	1	44	230
B*41:05	0	0	2	23	151
B*41:06	0	0	1	11	81
B*42:01	3	12	1	6	32
B*42:02	2	0	0	0	0
B*44:02	30	95	270	3624	19716
B*44:03	15	57	280	4278	21284
B*44:05	0	0	0	2	19
B*44:08	0	0	5	46	209
B*44:09	0	0	10	148	829
B*44:27	0	0	7	167	814
B*44:28	0	0	10	89	479
B*45:01	10	40	31	531	2642
B*45:06	0	21	0	0	0
B*46:01	6	85	106	1582	8157
B*47:01	0	0	0	25	98
B*48:01	4	39	0	0	0
B*49:01	0	0	9	153	768
B*50:01	0	0	12	272	1385
B*50:02	0	0	0	0	10
B*51:01	6	121	259	3433	19564
B*51:08	0	0	30	530	2521
B*52:01	0	1	0	0	0
B*53:01	26	59	0	0	0
B*54:01	10	45	58	952	4630
B*56:01	0	0	35	559	2953
B*57:01	19	120	930	11799	69836
B*57:03	1	1	274	3530	20386
B*58:01	40	143	192	2885	16920
B*58:02	1	5	0	0	0
B*73:01	1	5	8	126	700
B*81:01	2	0	0	0	0
B*83:01	0	23	0	0	0
C*01:02	0	0	91	1402	6907
C*02:02	0	0	83	1506	7853
C*03:03	7	2	48	929	4607
C*03:04	0	0	119	1704	8723
C*03:13	0	0	0	3	34
C*04:01	0	28	108	1581	8256
C*05:01	3	2	215	3529	17457
C*06:02	3	17	113	1810	9566
C*07:01	3	5	27	321	1703
C*07:02	7	3	60	975	5021
C*07:04	0	0	0	0	5
C*08:02	2	6	172	2791	13717
C*12:02	0	0	549	8391	42687
C*12:03	8	0	124	1506	8283
C*12:04	0	0	0	2	9
C*14:02	9	4	112	1971	9850
C*15:02	6	8	96	1507	7574
C*16:01	0	0	157	2347	11869
C*17:01	0	0	35	491	2560

### Sheet: benchmark dataset
	ligand_elution	random_decoy	protein_decoy
A*01:01	69	1104	1007
A*02:01	306	4896	4333
A*02:02	3051	48767	47961
A*02:03	856	13693	13485
A*02:04	269	4304	3983
A*02:05	2950	47162	45765
A*02:06	2197	35132	34520
A*02:07	490	7838	7097
A*02:11	2022	32325	31649
A*03:01	183	2927	2654
A*11:01	2864	45786	43991
A*11:02	2640	42210	41242
A*23:01	2520	40283	39674
A*24:02	101	1616	1503
A*24:07	1293	20684	20258
A*25:01	564	9022	8682
A*26:01	1354	21663	21125
A*29:02	111	1776	1454
A*30:01	1058	16922	16309
A*30:02	2504	40024	39179
A*31:01	197	3152	2860
A*32:01	1621	25923	25049
A*33:01	2322	37126	36391
A*33:03	2818	45051	44158
A*34:01	2195	35102	34357
A*34:02	3365	53759	52317
A*36:01	2339	37394	36378
A*66:01	1990	31823	30985
A*68:01	1950	31187	30351
A*68:02	444	7103	4493
A*74:01	2505	40044	39165
B*07:02	294	4704	4490
B*07:04	1384	22136	21677
B*08:01	266	4254	4094
B*13:01	3742	59817	58981
B*13:02	2108	33717	33015
B*14:02	1202	19216	18745
B*15:01	1433	22919	22264
B*15:02	715	11436	11144
B*15:03	2014	32200	31548
B*15:10	1431	22888	22274
B*15:17	1709	27325	26489
B*18:01	1077	17231	16740
B*27:05	260	4160	3836
B*35:01	151	2416	2270
B*35:03	1203	19235	18822
B*35:07	1757	28101	27654
B*37:01	1584	25323	24793
B*38:01	2217	35451	35000
B*38:02	2715	43410	42718
B*40:01	2047	32740	32164
B*40:02	747	11949	11398
B*40:06	2271	36314	35822
B*42:01	3263	52161	51130
B*44:02	48	768	686
B*44:03	64	1024	784
B*45:01	1075	17195	16805
B*46:01	568	9085	8615
B*49:01	3506	56053	55407
B*50:01	547	8752	8535
B*51:01	197	3151	2826
B*52:01	1466	23450	22880
B*53:01	1994	31884	31323
B*54:01	316	5056	4603
B*55:01	1483	23723	23095
B*55:02	1465	23431	22808
B*56:01	1317	21068	20496
B*57:01	156	2495	2332
B*57:03	1070	17116	16759
B*58:01	870	13918	13484
B*58:02	962	15390	15074
C*01:02	683	10928	10490
C*02:02	606	9693	9218
C*03:02	1249	19979	19334
C*03:03	2282	36486	35461
C*03:04	1499	23978	23296
C*04:01	801	12816	12136
C*04:03	995	15914	15679
C*05:01	553	8845	8472
C*06:02	1109	17729	16846
C*07:01	702	11230	10758
C*07:02	677	10830	10514
C*07:04	798	12767	12258
C*08:01	1642	26260	25618
C*08:02	1596	25524	24824
C*12:02	275	4398	3932
C*12:03	1252	20030	19171
C*14:02	716	11456	11144
C*14:03	2776	44388	43543
C*15:02	2376	37988	37120
C*16:01	2210	35327	33905
C*17:01	732	11707	11273
