## Supplementary Table 3 for "Connecting MHC-I-binding motifs with HLA alleles via deep learning"

### Sheet: with_MixMHCpred_AUC
	MHCfovea	NetMHCpan4.1	MHCflurry2.0	MixMHCpred2.1
A*01:01	0.953	0.886	0.889	0.846
A*02:01	0.968	0.924	0.945	0.9
A*02:02	0.989	0.979	0.976	0.953
A*02:03	0.995	0.988	0.99	0.983
A*02:04	0.983	0.963	0.971	0.94
A*02:05	0.981	0.967	0.964	0.943
A*02:06	0.99	0.983	0.983	0.966
A*02:07	0.986	0.941	0.953	0.933
A*02:11	0.985	0.971	0.973	0.952
A*03:01	0.972	0.927	0.93	0.898
A*11:01	0.969	0.953	0.953	0.919
A*11:02	0.991	0.985	0.985	0.978
A*23:01	0.974	0.929	0.939	0.912
A*24:02	0.971	0.923	0.927	0.917
A*24:07	0.991	0.978	0.983	0.982
A*25:01	0.984	0.959	0.967	0.942
A*26:01	0.988	0.97	0.972	0.962
A*29:02	0.934	0.809	0.839	0.718
A*30:01	0.975	0.954	0.949	0.935
A*30:02	0.973	0.96	0.955	0.923
A*31:01	0.971	0.928	0.913	0.892
A*32:01	0.983	0.97	0.97	0.968
A*33:01	0.985	0.983	0.971	0.949
A*33:03	0.989	0.986	0.977	0.955
A*34:01	0.987	0.981	0.976	0.872
A*34:02	0.983	0.974	0.968	0.936
A*36:01	0.948	0.929	0.939	0.882
A*66:01	0.987	0.977	0.975	0.963
A*68:01	0.987	0.979	0.975	0.972
A*68:02	0.89	0.693	0.738	0.619
A*74:01	0.99	0.979	0.977	0.963
B*07:02	0.981	0.937	0.942	0.927
B*07:04	0.99	0.981	0.982	0.975
B*08:01	0.991	0.968	0.974	0.962
B*13:01	0.988	0.983	0.959	0.956
B*13:02	0.984	0.971	0.952	0.968
B*14:02	0.981	0.963	0.967	0.956
B*15:01	0.985	0.964	0.975	0.963
B*15:02	0.981	0.957	0.967	0.955
B*15:03	0.991	0.981	0.981	0.975
B*15:10	0.989	0.984	0.982	0.984
B*15:17	0.986	0.978	0.975	0.959
B*18:01	0.984	0.97	0.974	0.964
B*27:05	0.955	0.853	0.875	0.802
B*35:01	0.975	0.702	0.812	0.745
B*35:03	0.995	0.985	0.988	0.979
B*37:01	0.953	0.932	0.937	0.92
B*38:01	0.99	0.981	0.981	0.979
B*38:02	0.99	0.985	0.982	0.982
B*40:01	0.994	0.986	0.988	0.985
B*40:02	0.967	0.939	0.951	0.92
B*40:06	0.992	0.984	0.984	0.935
B*42:01	0.992	0.983	0.983	0.957
B*44:02	0.974	0.928	0.921	0.901
B*44:03	0.938	0.796	0.824	0.767
B*45:01	0.989	0.978	0.98	0.974
B*46:01	0.976	0.946	0.954	0.941
B*49:01	0.988	0.973	0.975	0.966
B*50:01	0.989	0.974	0.972	0.957
B*51:01	0.971	0.788	0.822	0.749
B*52:01	0.986	0.974	0.972	0.965
B*53:01	0.993	0.985	0.988	0.973
B*54:01	0.969	0.82	0.862	0.806
B*55:01	0.992	0.986	0.984	0.967
B*55:02	0.993	0.983	0.984	0.976
B*56:01	0.979	0.955	0.964	0.945
B*57:01	0.929	0.725	0.775	0.667
B*57:03	0.982	0.961	0.968	0.952
B*58:01	0.978	0.951	0.958	0.921
B*58:02	0.979	0.957	0.94	0.862
C*01:02	0.99	0.978	0.977	0.974
C*02:02	0.942	0.78	0.91	0.758
C*03:02	0.988	0.977	0.976	0.954
C*03:03	0.927	0.784	0.854	0.768
C*03:04	0.991	0.981	0.981	0.981
C*04:01	0.984	0.966	0.968	0.961
C*04:03	0.973	0.962	0.972	0.958
C*05:01	0.98	0.944	0.952	0.943
C*06:02	0.927	0.813	0.89	0.792
C*07:01	0.971	0.91	0.935	0.903
C*07:02	0.984	0.972	0.973	0.967
C*07:04	0.948	0.902	0.919	0.875
C*08:01	0.974	0.97	0.975	0.93
C*08:02	0.986	0.967	0.974	0.965
C*12:02	0.956	0.889	0.931	0.888
C*12:03	0.987	0.967	0.968	0.96
C*14:02	0.991	0.978	0.975	0.981
C*14:03	0.993	0.988	0.987	0.987
C*15:02	0.985	0.962	0.965	0.959
C*16:01	0.939	0.887	0.911	0.872
C*17:01	0.976	0.949	0.96	0.939

### Sheet: with_MixMHCpred_AP
	MHCfovea	NetMHCpan4.1	MHCflurry2.0	MixMHCpred2.1
A*01:01	0.794	0.736	0.737	0.728
A*02:01	0.793	0.735	0.716	0.709
A*02:02	0.895	0.897	0.832	0.657
A*02:03	0.93	0.915	0.899	0.91
A*02:04	0.871	0.842	0.835	0.833
A*02:05	0.804	0.835	0.707	0.753
A*02:06	0.886	0.893	0.818	0.79
A*02:07	0.876	0.815	0.788	0.802
A*02:11	0.874	0.839	0.8	0.709
A*03:01	0.717	0.641	0.596	0.634
A*11:01	0.749	0.716	0.68	0.668
A*11:02	0.914	0.899	0.865	0.89
A*23:01	0.864	0.822	0.818	0.804
A*24:02	0.826	0.752	0.776	0.749
A*24:07	0.939	0.917	0.916	0.917
A*25:01	0.899	0.864	0.854	0.874
A*26:01	0.916	0.891	0.86	0.888
A*29:02	0.552	0.345	0.351	0.293
A*30:01	0.756	0.721	0.615	0.73
A*30:02	0.847	0.825	0.722	0.622
A*31:01	0.65	0.497	0.429	0.494
A*32:01	0.9	0.874	0.841	0.881
A*33:01	0.838	0.881	0.746	0.607
A*33:03	0.872	0.892	0.775	0.592
A*34:01	0.854	0.836	0.777	0.319
A*34:02	0.856	0.823	0.746	0.598
A*36:01	0.749	0.737	0.734	0.698
A*66:01	0.893	0.87	0.846	0.821
A*68:01	0.87	0.872	0.816	0.868
A*68:02	0.426	0.227	0.213	0.207
A*74:01	0.913	0.888	0.823	0.69
B*07:02	0.834	0.792	0.772	0.778
B*07:04	0.909	0.916	0.907	0.888
B*08:01	0.917	0.886	0.873	0.797
B*13:01	0.825	0.806	0.566	0.618
B*13:02	0.879	0.89	0.602	0.884
B*14:02	0.864	0.824	0.815	0.832
B*15:01	0.89	0.868	0.857	0.866
B*15:02	0.873	0.857	0.819	0.824
B*15:03	0.904	0.898	0.838	0.887
B*15:10	0.926	0.942	0.913	0.916
B*15:17	0.873	0.878	0.829	0.692
B*18:01	0.914	0.888	0.879	0.83
B*27:05	0.743	0.545	0.57	0.525
B*35:01	0.64	0.308	0.322	0.327
B*35:03	0.956	0.946	0.933	0.928
B*37:01	0.504	0.787	0.678	0.811
B*38:01	0.923	0.926	0.892	0.924
B*38:02	0.911	0.92	0.876	0.927
B*40:01	0.949	0.93	0.924	0.923
B*40:02	0.791	0.743	0.752	0.722
B*40:06	0.932	0.915	0.858	0.437
B*42:01	0.905	0.91	0.889	0.707
B*44:02	0.808	0.738	0.741	0.737
B*44:03	0.688	0.532	0.544	0.501
B*45:01	0.918	0.914	0.905	0.895
B*46:01	0.834	0.757	0.793	0.795
B*49:01	0.922	0.906	0.892	0.856
B*50:01	0.892	0.868	0.85	0.844
B*51:01	0.721	0.518	0.522	0.493
B*52:01	0.849	0.863	0.783	0.849
B*53:01	0.927	0.919	0.906	0.821
B*54:01	0.757	0.598	0.603	0.585
B*55:01	0.918	0.91	0.886	0.814
B*55:02	0.925	0.903	0.884	0.845
B*56:01	0.88	0.838	0.823	0.832
B*57:01	0.522	0.348	0.356	0.333
B*57:03	0.877	0.843	0.842	0.833
B*58:01	0.88	0.838	0.832	0.788
B*58:02	0.836	0.729	0.593	0.566
C*01:02	0.902	0.861	0.858	0.87
C*02:02	0.627	0.503	0.535	0.501
C*03:02	0.875	0.836	0.823	0.726
C*03:03	0.617	0.545	0.547	0.546
C*03:04	0.899	0.885	0.854	0.88
C*04:01	0.854	0.84	0.811	0.849
C*04:03	0.808	0.881	0.865	0.846
C*05:01	0.89	0.853	0.857	0.856
C*06:02	0.688	0.571	0.582	0.582
C*07:01	0.793	0.673	0.637	0.733
C*07:02	0.9	0.854	0.828	0.847
C*07:04	0.615	0.622	0.551	0.525
C*08:01	0.693	0.815	0.806	0.617
C*08:02	0.903	0.872	0.861	0.858
C*12:02	0.794	0.672	0.714	0.662
C*12:03	0.848	0.822	0.757	0.825
C*14:02	0.896	0.863	0.832	0.893
C*14:03	0.924	0.915	0.897	0.934
C*15:02	0.86	0.833	0.761	0.853
C*16:01	0.667	0.622	0.568	0.71
C*17:01	0.865	0.818	0.79	0.842

### Sheet: with_MixMHCpred_AUC0.1
	MHCfovea	NetMHCpan4.1	MHCflurry2.0	MixMHCpred2.1
A*01:01	0.768	0.753	0.716	0.445
A*02:01	0.819	0.78	0.685	0.681
A*02:02	0.924	0.922	0.872	0.78
A*02:03	0.949	0.943	0.875	0.941
A*02:04	0.857	0.859	0.706	0.822
A*02:05	0.867	0.882	0.822	0.815
A*02:06	0.91	0.929	0.89	0.85
A*02:07	0.903	0.822	0.814	0.826
A*02:11	0.898	0.887	0.831	0.791
A*03:01	0.774	0.692	0.653	0.68
A*11:01	0.812	0.769	0.749	0.719
A*11:02	0.935	0.926	0.909	0.92
A*23:01	0.871	0.819	0.825	0.823
A*24:02	0.466	0.777	0.737	0.732
A*24:07	0.875	0.91	0.906	0.895
A*25:01	0.876	0.892	0.842	0.854
A*26:01	0.88	0.905	0.85	0.906
A*29:02	0.634	0.363	0.378	0.285
A*30:01	0.841	0.796	0.719	0.78
A*30:02	0.87	0.858	0.788	0.772
A*31:01	0.768	0.625	0.539	0.55
A*32:01	0.912	0.893	0.87	0.906
A*33:01	0.903	0.914	0.841	0.759
A*33:03	0.904	0.935	0.86	0.754
A*34:01	0.896	0.898	0.849	0.498
A*34:02	0.875	0.864	0.823	0.723
A*36:01	0.766	0.74	0.741	0.718
A*66:01	0.91	0.907	0.878	0.865
A*68:01	0.891	0.904	0.857	0.89
A*68:02	0.502	0.265	0.253	0.232
A*74:01	0.922	0.918	0.854	0.834
B*07:02	0.843	0.818	0.781	0.782
B*07:04	0.912	0.921	0.927	0.911
B*08:01	0.714	0.915	0.88	0.842
B*13:01	0.902	0.89	0.714	0.736
B*13:02	0.909	0.919	0.723	0.912
B*14:02	0.896	0.862	0.824	0.843
B*15:01	0.907	0.888	0.878	0.893
B*15:02	0.832	0.874	0.866	0.677
B*15:03	0.907	0.928	0.831	0.922
B*15:10	0.899	0.894	0.834	0.934
B*15:17	0.916	0.924	0.886	0.792
B*18:01	0.846	0.887	0.896	0.87
B*27:05	0.734	0.552	0.59	0.552
B*35:01	0.771	0.328	0.374	0.368
B*35:03	0.923	0.957	0.898	0.929
B*37:01	0.693	0.818	0.776	0.819
B*38:01	0.946	0.938	0.874	0.938
B*38:02	0.909	0.937	0.91	0.943
B*40:01	0.899	0.944	0.902	0.941
B*40:02	0.752	0.805	0.797	0.795
B*40:06	0.876	0.915	0.892	0.672
B*42:01	0.943	0.942	0.924	0.807
B*44:02	0.475	0.705	0.405	0.475
B*44:03	0.729	0.543	0.524	0.488
B*45:01	0.919	0.865	0.914	0.919
B*46:01	0.876	0.82	0.783	0.833
B*49:01	0.899	0.921	0.922	0.903
B*50:01	0.835	0.902	0.649	0.823
B*51:01	0.779	0.536	0.452	0.418
B*52:01	0.897	0.905	0.857	0.864
B*53:01	0.922	0.934	0.915	0.88
B*54:01	0.802	0.621	0.603	0.505
B*55:01	0.739	0.94	0.886	0.858
B*55:02	0.895	0.93	0.83	0.885
B*56:01	0.885	0.861	0.866	0.861
B*57:01	0.605	0.36	0.353	0.333
B*57:03	0.908	0.874	0.874	0.852
B*58:01	0.881	0.86	0.857	0.801
B*58:02	0.878	0.809	0.713	0.653
C*01:02	0.909	0.871	0.885	0.878
C*02:02	0.671	0.56	0.59	0.518
C*03:02	0.862	0.871	0.852	0.791
C*03:03	0.638	0.552	0.565	0.576
C*03:04	0.872	0.918	0.872	0.928
C*04:01	0.88	0.838	0.842	0.875
C*04:03	0.811	0.892	0.893	0.878
C*05:01	0.722	0.827	0.807	0.868
C*06:02	0.71	0.599	0.606	0.595
C*07:01	0.826	0.688	0.711	0.754
C*07:02	0.657	0.832	0.878	0.849
C*07:04	0.701	0.695	0.678	0.635
C*08:01	0.818	0.806	0.865	0.758
C*08:02	0.907	0.877	0.854	0.896
C*12:02	0.815	0.68	0.721	0.697
C*12:03	0.863	0.819	0.841	0.861
C*14:02	0.75	0.906	0.836	0.901
C*14:03	0.933	0.936	0.934	0.956
C*15:02	0.874	0.869	0.845	0.881
C*16:01	0.729	0.687	0.676	0.74
C*17:01	0.823	0.863	0.648	0.826

### Sheet: with_MixMHCpred_PPV
	MHCfovea	NetMHCpan4.1	MHCflurry2.0	MixMHCpred2.1
A*01:01	0.773	0.697	0.712	0.712
A*02:01	0.755	0.715	0.702	0.725
A*02:02	0.838	0.848	0.787	0.637
A*02:03	0.877	0.87	0.842	0.868
A*02:04	0.803	0.799	0.788	0.784
A*02:05	0.742	0.785	0.69	0.711
A*02:06	0.828	0.839	0.765	0.741
A*02:07	0.807	0.765	0.755	0.767
A*02:11	0.805	0.781	0.75	0.671
A*03:01	0.669	0.612	0.567	0.629
A*11:01	0.692	0.666	0.644	0.64
A*11:02	0.875	0.851	0.829	0.847
A*23:01	0.827	0.808	0.805	0.788
A*24:02	0.77	0.72	0.75	0.72
A*24:07	0.894	0.878	0.88	0.876
A*25:01	0.844	0.837	0.821	0.837
A*26:01	0.867	0.837	0.803	0.853
A*29:02	0.481	0.34	0.33	0.311
A*30:01	0.711	0.697	0.583	0.701
A*30:02	0.8	0.793	0.682	0.635
A*31:01	0.598	0.483	0.431	0.523
A*32:01	0.834	0.817	0.782	0.829
A*33:01	0.778	0.822	0.698	0.599
A*33:03	0.813	0.833	0.731	0.573
A*34:01	0.795	0.779	0.73	0.38
A*34:02	0.804	0.771	0.721	0.599
A*36:01	0.705	0.703	0.688	0.685
A*66:01	0.837	0.812	0.785	0.767
A*68:01	0.82	0.82	0.783	0.83
A*68:02	0.409	0.248	0.226	0.224
A*74:01	0.862	0.835	0.781	0.681
B*07:02	0.785	0.767	0.719	0.74
B*07:04	0.853	0.87	0.857	0.846
B*08:01	0.857	0.826	0.815	0.713
B*13:01	0.757	0.74	0.517	0.583
B*13:02	0.825	0.846	0.517	0.84
B*14:02	0.802	0.764	0.755	0.786
B*15:01	0.842	0.829	0.819	0.838
B*15:02	0.822	0.812	0.776	0.776
B*15:03	0.844	0.853	0.791	0.836
B*15:10	0.871	0.899	0.865	0.857
B*15:17	0.817	0.818	0.777	0.652
B*18:01	0.861	0.854	0.837	0.779
B*27:05	0.669	0.522	0.526	0.506
B*35:01	0.571	0.314	0.314	0.336
B*35:03	0.913	0.905	0.884	0.888
B*37:01	0.515	0.779	0.698	0.778
B*38:01	0.875	0.89	0.844	0.892
B*38:02	0.86	0.877	0.814	0.885
B*40:01	0.911	0.894	0.888	0.877
B*40:02	0.782	0.76	0.76	0.738
B*40:06	0.881	0.866	0.804	0.521
B*42:01	0.848	0.866	0.843	0.673
B*44:02	0.702	0.702	0.681	0.702
B*44:03	0.623	0.525	0.525	0.525
B*45:01	0.864	0.882	0.868	0.855
B*46:01	0.775	0.722	0.764	0.764
B*49:01	0.885	0.881	0.872	0.798
B*50:01	0.843	0.823	0.801	0.792
B*51:01	0.64	0.5	0.516	0.505
B*52:01	0.785	0.792	0.723	0.796
B*53:01	0.878	0.876	0.861	0.777
B*54:01	0.684	0.586	0.589	0.566
B*55:01	0.862	0.845	0.831	0.757
B*55:02	0.87	0.851	0.833	0.785
B*56:01	0.829	0.8	0.794	0.798
B*57:01	0.476	0.338	0.352	0.331
B*57:03	0.839	0.814	0.82	0.82
B*58:01	0.832	0.805	0.799	0.755
B*58:02	0.769	0.68	0.616	0.574
C*01:02	0.844	0.807	0.788	0.819
C*02:02	0.574	0.518	0.537	0.523
C*03:02	0.808	0.769	0.755	0.678
C*03:03	0.579	0.55	0.546	0.549
C*03:04	0.829	0.829	0.79	0.825
C*04:01	0.793	0.781	0.751	0.807
C*04:03	0.766	0.848	0.83	0.804
C*05:01	0.84	0.818	0.835	0.82
C*06:02	0.639	0.574	0.569	0.582
C*07:01	0.738	0.647	0.603	0.694
C*07:02	0.832	0.781	0.747	0.781
C*07:04	0.59	0.604	0.566	0.572
C*08:01	0.678	0.763	0.775	0.617
C*08:02	0.857	0.836	0.826	0.811
C*12:02	0.73	0.637	0.674	0.633
C*12:03	0.785	0.763	0.706	0.775
C*14:02	0.841	0.817	0.796	0.837
C*14:03	0.869	0.866	0.845	0.878
C*15:02	0.802	0.782	0.715	0.81
C*16:01	0.65	0.625	0.569	0.686
C*17:01	0.817	0.787	0.767	0.807

### Sheet: without_MixMHCpred_AUC
	MHCfovea	NetMHCpan4.1	MHCflurry2.0
A*01:01	0.939	0.864	0.871
A*02:01	0.968	0.923	0.942
A*02:02	0.99	0.978	0.976
A*02:03	0.995	0.988	0.991
A*02:04	0.984	0.965	0.974
A*02:05	0.981	0.966	0.966
A*02:06	0.99	0.982	0.983
A*02:07	0.985	0.933	0.947
A*02:11	0.986	0.971	0.975
A*03:01	0.97	0.921	0.923
A*11:01	0.968	0.95	0.951
A*11:02	0.991	0.985	0.986
A*23:01	0.975	0.927	0.94
A*24:02	0.971	0.92	0.922
A*24:07	0.991	0.977	0.983
A*25:01	0.985	0.957	0.967
A*26:01	0.988	0.966	0.97
A*29:02	0.939	0.803	0.843
A*30:01	0.977	0.956	0.954
A*30:02	0.974	0.96	0.957
A*31:01	0.963	0.91	0.893
A*32:01	0.983	0.969	0.971
A*33:01	0.985	0.983	0.973
A*33:03	0.989	0.984	0.977
A*34:01	0.987	0.981	0.978
A*34:02	0.982	0.974	0.967
A*36:01	0.949	0.926	0.937
A*66:01	0.988	0.977	0.977
A*68:01	0.987	0.979	0.976
A*68:02	0.893	0.687	0.736
A*74:01	0.99	0.979	0.977
B*07:02	0.981	0.935	0.94
B*07:04	0.991	0.981	0.983
B*08:01	0.989	0.967	0.975
B*13:01	0.989	0.984	0.963
B*13:02	0.985	0.97	0.955
B*14:02	0.983	0.964	0.969
B*15:01	0.985	0.963	0.975
B*15:02	0.983	0.958	0.97
B*15:03	0.991	0.98	0.982
B*15:10	0.988	0.983	0.981
B*15:17	0.986	0.977	0.974
B*18:01	0.982	0.966	0.972
B*27:05	0.955	0.847	0.874
B*35:01	0.976	0.686	0.806
B*35:03	0.995	0.984	0.988
B*35:07	0.996	0.985	0.99
B*37:01	0.957	0.931	0.94
B*38:01	0.99	0.981	0.983
B*38:02	0.991	0.984	0.983
B*40:01	0.994	0.986	0.988
B*40:02	0.967	0.937	0.951
B*40:06	0.992	0.983	0.984
B*42:01	0.992	0.982	0.983
B*44:02	0.976	0.92	0.922
B*44:03	0.942	0.789	0.823
B*45:01	0.987	0.976	0.978
B*46:01	0.977	0.944	0.956
B*49:01	0.989	0.973	0.977
B*50:01	0.989	0.975	0.973
B*51:01	0.966	0.773	0.815
B*52:01	0.987	0.974	0.974
B*53:01	0.993	0.985	0.989
B*54:01	0.967	0.801	0.848
B*55:01	0.991	0.984	0.983
B*55:02	0.993	0.984	0.985
B*56:01	0.978	0.953	0.965
B*57:01	0.93	0.711	0.769
B*57:03	0.982	0.96	0.968
B*58:01	0.978	0.949	0.959
B*58:02	0.979	0.955	0.942
C*01:02	0.99	0.977	0.978
C*02:02	0.946	0.773	0.91
C*03:02	0.988	0.976	0.977
C*03:03	0.934	0.784	0.862
C*03:04	0.992	0.98	0.981
C*04:01	0.985	0.966	0.971
C*04:03	0.973	0.959	0.971
C*05:01	0.977	0.937	0.948
C*06:02	0.922	0.81	0.894
C*07:01	0.972	0.907	0.938
C*07:02	0.985	0.971	0.975
C*07:04	0.95	0.9	0.922
C*08:01	0.976	0.971	0.977
C*08:02	0.987	0.965	0.974
C*12:02	0.96	0.887	0.934
C*12:03	0.987	0.966	0.967
C*14:02	0.992	0.977	0.977
C*14:03	0.994	0.987	0.987
C*15:02	0.985	0.96	0.966
C*16:01	0.94	0.883	0.912
C*17:01	0.977	0.947	0.961

### Sheet: without_MixMHCpred_AP
	MHCfovea	NetMHCpan4.1	MHCflurry2.0
A*01:01	0.761	0.704	0.706
A*02:01	0.786	0.728	0.709
A*02:02	0.894	0.893	0.828
A*02:03	0.928	0.913	0.897
A*02:04	0.871	0.842	0.835
A*02:05	0.801	0.831	0.703
A*02:06	0.884	0.889	0.815
A*02:07	0.866	0.801	0.775
A*02:11	0.872	0.837	0.798
A*03:01	0.707	0.624	0.581
A*11:01	0.737	0.702	0.667
A*11:02	0.912	0.897	0.863
A*23:01	0.86	0.816	0.812
A*24:02	0.818	0.744	0.767
A*24:07	0.937	0.913	0.912
A*25:01	0.895	0.858	0.848
A*26:01	0.91	0.882	0.851
A*29:02	0.539	0.332	0.337
A*30:01	0.755	0.718	0.613
A*30:02	0.843	0.819	0.717
A*31:01	0.618	0.459	0.391
A*32:01	0.896	0.87	0.838
A*33:01	0.835	0.878	0.743
A*33:03	0.869	0.888	0.77
A*34:01	0.852	0.834	0.774
A*34:02	0.849	0.816	0.739
A*36:01	0.737	0.724	0.721
A*66:01	0.891	0.867	0.843
A*68:01	0.868	0.867	0.811
A*68:02	0.419	0.213	0.201
A*74:01	0.909	0.884	0.819
B*07:02	0.827	0.782	0.763
B*07:04	0.908	0.915	0.905
B*08:01	0.914	0.883	0.871
B*13:01	0.824	0.805	0.565
B*13:02	0.877	0.886	0.6
B*14:02	0.863	0.822	0.813
B*15:01	0.887	0.864	0.853
B*15:02	0.871	0.854	0.816
B*15:03	0.903	0.896	0.836
B*15:10	0.922	0.938	0.91
B*15:17	0.869	0.874	0.825
B*18:01	0.907	0.879	0.871
B*27:05	0.738	0.528	0.549
B*35:01	0.641	0.287	0.302
B*35:03	0.956	0.944	0.932
B*35:07	0.955	0.937	0.928
B*37:01	0.503	0.781	0.673
B*38:01	0.922	0.925	0.891
B*38:02	0.909	0.917	0.873
B*40:01	0.947	0.927	0.922
B*40:02	0.786	0.736	0.745
B*40:06	0.93	0.912	0.855
B*42:01	0.903	0.908	0.886
B*44:02	0.798	0.722	0.727
B*44:03	0.673	0.509	0.522
B*45:01	0.913	0.909	0.9
B*46:01	0.829	0.752	0.789
B*49:01	0.92	0.904	0.89
B*50:01	0.888	0.864	0.845
B*51:01	0.709	0.491	0.496
B*52:01	0.846	0.861	0.782
B*53:01	0.925	0.917	0.904
B*54:01	0.74	0.563	0.569
B*55:01	0.915	0.906	0.882
B*55:02	0.923	0.901	0.882
B*56:01	0.875	0.831	0.817
B*57:01	0.509	0.324	0.333
B*57:03	0.874	0.839	0.838
B*58:01	0.877	0.831	0.827
B*58:02	0.827	0.722	0.587
C*01:02	0.898	0.858	0.855
C*02:02	0.618	0.486	0.52
C*03:02	0.871	0.831	0.818
C*03:03	0.613	0.537	0.54
C*03:04	0.896	0.88	0.849
C*04:01	0.853	0.837	0.808
C*04:03	0.803	0.875	0.859
C*05:01	0.883	0.84	0.845
C*06:02	0.673	0.558	0.571
C*07:01	0.788	0.664	0.629
C*07:02	0.898	0.85	0.823
C*07:04	0.612	0.614	0.544
C*08:01	0.691	0.813	0.804
C*08:02	0.901	0.867	0.857
C*12:02	0.787	0.661	0.705
C*12:03	0.844	0.817	0.752
C*14:02	0.893	0.861	0.829
C*14:03	0.921	0.912	0.894
C*15:02	0.857	0.827	0.756
C*16:01	0.658	0.612	0.559
C*17:01	0.861	0.811	0.784

### Sheet: without_MixMHCpred_AUC0.1
	MHCfovea	NetMHCpan4.1	MHCflurry2.0
A*01:01	0.694	0.698	0.707
A*02:01	0.822	0.783	0.744
A*02:02	0.935	0.926	0.899
A*02:03	0.841	0.937	0.768
A*02:04	0.905	0.857	0.62
A*02:05	0.892	0.874	0.829
A*02:06	0.926	0.923	0.886
A*02:07	0.876	0.811	0.787
A*02:11	0.907	0.885	0.874
A*03:01	0.785	0.687	0.6
A*11:01	0.803	0.746	0.744
A*11:02	0.919	0.902	0.904
A*23:01	0.866	0.832	0.806
A*24:02	0.792	0.735	0.656
A*24:07	0.957	0.925	0.805
A*25:01	0.909	0.887	0.879
A*26:01	0.936	0.887	0.839
A*29:02	0.615	0.381	0.376
A*30:01	0.84	0.806	0.719
A*30:02	0.866	0.857	0.795
A*31:01	0.74	0.578	0.476
A*32:01	0.881	0.871	0.876
A*33:01	0.908	0.914	0.849
A*33:03	0.926	0.931	0.859
A*34:01	0.882	0.902	0.849
A*34:02	0.889	0.864	0.83
A*36:01	0.765	0.73	0.74
A*66:01	0.894	0.889	0.883
A*68:01	0.915	0.902	0.856
A*68:02	0.515	0.252	0.241
A*74:01	0.937	0.877	0.883
B*07:02	0.846	0.797	0.797
B*07:04	0.928	0.922	0.838
B*08:01	0.842	0.905	0.77
B*13:01	0.914	0.899	0.737
B*13:02	0.818	0.919	0.736
B*14:02	0.837	0.876	0.87
B*15:01	0.924	0.881	0.879
B*15:02	0.85	0.885	0.802
B*15:03	0.929	0.923	0.913
B*15:10	0.927	0.912	0.87
B*15:17	0.887	0.922	0.878
B*18:01	0.894	0.875	0.84
B*27:05	0.773	0.54	0.558
B*35:01	0.718	0.324	0.357
B*35:03	0.955	0.913	0.947
B*35:07	0.922	0.943	0.878
B*37:01	0.712	0.814	0.79
B*38:01	0.929	0.932	0.825
B*38:02	0.928	0.927	0.911
B*40:01	0.94	0.91	0.896
B*40:02	0.846	0.789	0.808
B*40:06	0.955	0.933	0.884
B*42:01	0.924	0.944	0.923
B*44:02	0.42	0.701	0.347
B*44:03	0.696	0.501	0.442
B*45:01	0.931	0.897	0.886
B*46:01	0.882	0.828	0.813
B*49:01	0.939	0.924	0.897
B*50:01	0.89	0.901	0.867
B*51:01	0.779	0.514	0.508
B*52:01	0.871	0.911	0.859
B*53:01	0.928	0.906	0.93
B*54:01	0.795	0.592	0.557
B*55:01	0.945	0.926	0.922
B*55:02	0.951	0.933	0.893
B*56:01	0.906	0.849	0.858
B*57:01	0.593	0.337	0.351
B*57:03	0.859	0.875	0.884
B*58:01	0.855	0.842	0.766
B*58:02	0.829	0.715	0.716
C*01:02	0.885	0.883	0.903
C*02:02	0.669	0.548	0.592
C*03:02	0.915	0.864	0.886
C*03:03	0.647	0.481	0.573
C*03:04	0.864	0.807	0.891
C*04:01	0.891	0.883	0.845
C*04:03	0.852	0.892	0.886
C*05:01	0.861	0.821	0.839
C*06:02	0.714	0.588	0.606
C*07:01	0.867	0.721	0.719
C*07:02	0.908	0.813	0.868
C*07:04	0.728	0.671	0.679
C*08:01	0.839	0.708	0.872
C*08:02	0.913	0.832	0.883
C*12:02	0.797	0.719	0.715
C*12:03	0.875	0.839	0.843
C*14:02	0.664	0.917	0.853
C*14:03	0.94	0.931	0.902
C*15:02	0.909	0.847	0.849
C*16:01	0.724	0.7	0.682
C*17:01	0.895	0.868	0.855

### Sheet: without_MixMHCpred_PPV
	MHCfovea	NetMHCpan4.1	MHCflurry2.0
A*01:01	0.739	0.667	0.681
A*02:01	0.752	0.712	0.696
A*02:02	0.838	0.846	0.785
A*02:03	0.877	0.87	0.842
A*02:04	0.803	0.799	0.788
A*02:05	0.741	0.782	0.688
A*02:06	0.827	0.838	0.765
A*02:07	0.8	0.755	0.751
A*02:11	0.805	0.779	0.748
A*03:01	0.661	0.612	0.563
A*11:01	0.682	0.656	0.632
A*11:02	0.873	0.849	0.827
A*23:01	0.823	0.804	0.8
A*24:02	0.762	0.713	0.743
A*24:07	0.893	0.875	0.878
A*25:01	0.839	0.837	0.816
A*26:01	0.86	0.83	0.797
A*29:02	0.459	0.333	0.315
A*30:01	0.709	0.697	0.583
A*30:02	0.796	0.791	0.679
A*31:01	0.569	0.462	0.386
A*32:01	0.831	0.813	0.78
A*33:01	0.776	0.821	0.698
A*33:03	0.811	0.831	0.73
A*34:01	0.793	0.777	0.729
A*34:02	0.799	0.766	0.716
A*36:01	0.693	0.692	0.676
A*66:01	0.834	0.812	0.783
A*68:01	0.816	0.815	0.779
A*68:02	0.405	0.23	0.218
A*74:01	0.86	0.832	0.779
B*07:02	0.779	0.762	0.718
B*07:04	0.852	0.869	0.856
B*08:01	0.857	0.823	0.812
B*13:01	0.757	0.739	0.516
B*13:02	0.824	0.843	0.514
B*14:02	0.802	0.762	0.754
B*15:01	0.839	0.826	0.816
B*15:02	0.82	0.81	0.773
B*15:03	0.842	0.852	0.789
B*15:10	0.869	0.895	0.862
B*15:17	0.815	0.815	0.774
B*18:01	0.857	0.849	0.83
B*27:05	0.669	0.512	0.512
B*35:01	0.583	0.291	0.298
B*35:03	0.913	0.904	0.883
B*35:07	0.907	0.894	0.888
B*37:01	0.516	0.775	0.698
B*38:01	0.873	0.889	0.843
B*38:02	0.859	0.875	0.813
B*40:01	0.91	0.892	0.886
B*40:02	0.775	0.755	0.754
B*40:06	0.88	0.864	0.804
B*42:01	0.846	0.864	0.84
B*44:02	0.688	0.688	0.667
B*44:03	0.594	0.5	0.5
B*45:01	0.862	0.876	0.864
B*46:01	0.773	0.718	0.762
B*49:01	0.884	0.88	0.871
B*50:01	0.841	0.819	0.799
B*51:01	0.635	0.472	0.497
B*52:01	0.784	0.791	0.722
B*53:01	0.876	0.875	0.86
B*54:01	0.671	0.551	0.56
B*55:01	0.86	0.842	0.83
B*55:02	0.869	0.849	0.831
B*56:01	0.825	0.798	0.788
B*57:01	0.468	0.314	0.327
B*57:03	0.836	0.811	0.817
B*58:01	0.83	0.799	0.793
B*58:02	0.766	0.677	0.612
C*01:02	0.843	0.805	0.788
C*02:02	0.563	0.507	0.525
C*03:02	0.805	0.765	0.754
C*03:03	0.575	0.543	0.541
C*03:04	0.827	0.827	0.786
C*04:01	0.793	0.779	0.75
C*04:03	0.762	0.844	0.827
C*05:01	0.832	0.812	0.826
C*06:02	0.636	0.565	0.56
C*07:01	0.735	0.64	0.594
C*07:02	0.829	0.777	0.746
C*07:04	0.589	0.598	0.563
C*08:01	0.678	0.762	0.774
C*08:02	0.855	0.833	0.822
C*12:02	0.72	0.629	0.665
C*12:03	0.782	0.76	0.704
C*14:02	0.841	0.817	0.793
C*14:03	0.868	0.865	0.841
C*15:02	0.799	0.779	0.711
C*16:01	0.644	0.621	0.566
C*17:01	0.814	0.78	0.765
